# Dual-view jointly learning improves personalized drug synergy prediction

**DOI:** 10.1101/2024.03.27.586892

**Authors:** Xueliang Li, Bihan shen, Fangyoumin Feng, Kunshi Li, Hong Li

## Abstract

**Background:** Accurate and robust estimation of the synergistic drug combination is important for precision medicine. Although some computational methods have been developed, some predictions are still unreliable especially for the cross-dataset predictions, due to the complex mechanism of drug combinations and heterogeneity of cancer samples.

**Methods:** We have proposed JointSyn that utilizes dual-view jointly learning to predict sample-specific effects of drug combination from drug and cell features. JointSyn capture the drug synergy related features from two views. One view is the embedding of drug combination on cancer cell lines, and the other view is the combination of two drugs’ embeddings on cancer cell lines. Finally, the prediction net uses the features learned from the two views to predict the drug synergy of the drug combination on the cell line. In addition, we used the fine-tuning method to improve the JointSyn’s performance on the unseen subset within a dataset or cross dataset.

**Results:** JointSyn outperforms existing state-of-the-art methods in predictive accuracy and robustness across various benchmarks. Each view of JointSyn captures drug synergy-related characteristics and make complementary contributes to the final accurate prediction of drug combination. Moreover, JointSyn with fine-tuning improves its generalization ability to predict a novel drug combination or cancer sample only using a small number of experimental measurements. We also used JointSyn to generate an estimated atlas of drug synergy for pan-cancer and explored the differential pattern among cancers.

**Conclusions:** These results demonstrate the potential of JointSyn to predict drug synergy, supporting the development of personalized combinatorial therapies. The source code is available on GitHub at https://github.com/LiHongCSBLab/JointSyn.
