## Supplementary Tables for "Dual-view jointly learning improves personalized drug synergy prediction"

### Sheet: Supplementary Table 1
Supplementary Table 1. The details of the drug synergy dataset.
	NCI-ALMANAC	O’neil
Number of samples in the raw dataset	296166	82712
Number of samples after preprocessing	236190	12033
Number of drugs	103	38
Number of cell lines	46	34
Number of drug combinations	5317	583

### Sheet: Supplementary Table 2
Supplementary Table 2. The performance of the four drug joint methods by cross-validation.
	MSE	RMSE	R2	PCC	ROC AUC	PR AUC	BACC	Precision	Recall	Kappa	F1
Super Edge	102.586	10.128	0.705	0.851	0.964	0.933	0.9	0.865	0.865	0.8	0.865
	(101.333,103.838)	(10.067,10.19)	(0.701,0.708)	(0.848,0.853)	(0.963,0.964)	(0.932,0.934)	(0.898,0.902)	(0.862,0.868)	(0.86,0.87)	(0.797,0.803)	(0.863,0.867)
All Node	187.656	13.699	0.46	0.687	0.903	0.821	0.813	0.743	0.751	0.624	0.747
	(186.375,188.937)	(13.652,13.745)	(0.456,0.464)	(0.685,0.69)	(0.899,0.907)	(0.816,0.827)	(0.809,0.816)	(0.738,0.748)	(0.745,0.758)	(0.617,0.631)	(0.743,0.752)
One Super Node	106.172	10.304	0.694	0.843	0.962	0.931	0.898	0.861	0.862	0.795	0.862
	(104.939,107.405)	(10.244,10.363)	(0.691,0.698)	(0.842,0.845)	(0.961,0.963)	(0.929,0.933)	(0.895,0.9)	(0.857,0.866)	(0.858,0.867)	(0.791,0.799)	(0.859,0.865)
Three Super Nodes	105.886	10.29	0.695	0.844	0.962	0.931	0.897	0.863	0.86	0.795	0.862
	(105.049,106.722)	(10.249,10.331)	(0.693,0.698)	(0.843,0.845)	(0.96,0.963)	(0.929,0.933)	(0.894,0.9)	(0.86,0.866)	(0.853,0.867)	(0.791,0.799)	(0.858,0.865)
There are mean values and 95% confidence intervals of ten replicates. The best performance is shown in bold.

### Sheet: Supplementary Table 3
Supplementary Table 3. The comparison of performance of JointSyn and other methods on the O’NEIL dataset by cross-validation.
	MSE	RMSE	R2	PCC	ROC AUC	PR AUC	BACC	Precision	Recall	Kappa	F1
JointSyn	76.562	8.75	0.78	0.888	0.968	0.94	0.909	0.88	0.876	0.819	0.877
	(75.612,77.511)	(8.695,8.804)	(0.777,0.782)	(0.886,0.89)	(0.967,0.969)	(0.938,0.942)	(0.907,0.911)	(0.874,0.885)	(0.872,0.88)	(0.814,0.823)	(0.875,0.88)
XGBoost	116.264	10.782	0.666	0.816	0.959	0.926	0.887	0.868	0.836	0.782	0.852
	(115.325,117.204)	(10.739,10.826)	(0.663,0.668)	(0.814,0.817)	(0.959,0.96)	(0.924,0.927)	(0.886,0.889)	(0.866,0.871)	(0.833,0.839)	(0.78,0.785)	(0.85,0.854)
AudnnSynergy	119.528	10.933	0.664	0.819	0.891	0.805	0.768	0.795	0.607	0.574	0.688
	(118.188,120.868)	(10.871,10.994)	(0.66,0.667)	(0.817,0.821)	(0.89,0.892)	(0.804,0.806)	(0.766,0.77)	(0.792,0.798)	(0.602,0.612)	(0.57,0.577)	(0.685,0.691)
DeepSynergy	107.43	10.365	0.691	0.835	0.892	0.815	0.784	0.798	0.646	0.597	0.714
	(106.182,108.678)	(10.304,10.425)	(0.687,0.694)	(0.832,0.837)	(0.892,0.893)	(0.814,0.815)	(0.782,0.786)	(0.796,0.8)	(0.642,0.65)	(0.593,0.6)	(0.712,0.717)
DeepDDS	100.098	10.005	0.712	0.844	0.958	0.921	0.89	0.855	0.85	0.782	0.853
	(99.026,101.17)	(9.951,10.058)	(0.709,0.715)	(0.842,0.846)	(0.958,0.959)	(0.919,0.923)	(0.888,0.892)	(0.85,0.86)	(0.846,0.854)	(0.778,0.787)	(0.85,0.855)
DTSyn	340.859	18.462	0.019	0.173	0.928	0.868	0.855	0.79	0.815	0.705	0.803
	(340.213,341.504)	(18.445,18.48)	(0.017,0.021)	(0.162,0.184)	(0.927,0.929)	(0.867,0.87)	(0.853,0.858)	(0.783,0.797)	(0.806,0.825)	(0.701,0.709)	(0.8,0.805)
HypergraphSynergy	240.859	15.519	0.307	0.597	0.927	0.872	0.866	0.787	0.843	0.72	0.814
	(238.644,243.074)	(15.448,15.59)	(0.301,0.313)	(0.591,0.604)	(0.923,0.93)	(0.866,0.878)	(0.863,0.87)	(0.778,0.796)	(0.836,0.851)	(0.713,0.727)	(0.81,0.818)
There are mean values and 95% confidence intervals of ten replicates. The best performance is shown in bold.

### Sheet: Supplementary Table 4
Supplementary Table 4. The comparison of performance of JointSyn and other methods on the NCI-ALMANAC dataset by cross-validation.
	MSE	RMSE	R2	PCC	ROC AUC	PR AUC	BACC	Precision	Recall	Kappa	F1
JointSyn	67.548	8.219	0.676	0.823	0.955	0.941	0.894	0.877	0.873	0.788	0.875
	(67.303,67.794)	(8.204,8.234)	(0.675,0.677)	(0.822,0.824)	(0.955,0.955)	(0.94,0.941)	(0.893,0.894)	(0.876,0.878)	(0.872,0.874)	(0.787,0.789)	(0.875,0.876)
XGBoost	103.076	10.153	0.505	0.714	0.922	0.894	0.84	0.84	0.784	0.687	0.811
	(102.94,103.211)	(10.146,10.159)	(0.504,0.506)	(0.713,0.714)	(0.921,0.922)	(0.894,0.895)	(0.839,0.84)	(0.839,0.841)	(0.783,0.785)	(0.686,0.688)	(0.81,0.812)
AudnnSynergy	132.151	11.496	0.628	0.794	0.87	0.767	0.727	0.796	0.512	0.503	0.623
	(131.52,132.782)	(11.468,11.523)	(0.626,0.63)	(0.793,0.795)	(0.869,0.872)	(0.765,0.768)	(0.725,0.728)	(0.792,0.801)	(0.509,0.515)	(0.5,0.505)	(0.621,0.625)
DeepSynergy	77.325	8.793	0.629	0.797	0.753	0.698	0.679	0.688	0.523	0.371	0.594
	(77.18,77.47)	(8.785,8.802)	(0.628,0.629)	(0.797,0.798)	(0.753,0.754)	(0.697,0.698)	(0.678,0.679)	(0.687,0.689)	(0.522,0.525)	(0.37,0.372)	(0.594,0.595)
DeepDDS	75.256	8.675	0.639	0.8	0.947	0.929	0.877	0.864	0.849	0.757	0.856
	(75.049,75.462)	(8.663,8.687)	(0.638,0.64)	(0.799,0.801)	(0.946,0.947)	(0.928,0.929)	(0.877,0.878)	(0.862,0.865)	(0.847,0.85)	(0.756,0.758)	(0.855,0.856)
DTSyn	284.804	16.876	-0.044	0.023	0.825	0.455	0.641	0.619	0.303	0.365	0.406
	(284.033,285.576)	(16.853,16.899)	(-0.046,-0.041)	(0.017,0.028)	(0.824,0.826)	(0.448,0.463)	(0.634,0.648)	(0.599,0.639)	(0.286,0.321)	(0.356,0.374)	(0.395,0.416)
HypergraphSynergy	378.935	19.465	-0.82	0.398	0.831	0.717	0.758	0.695	0.746	0.511	0.72
	(371.843,386.028)	(19.283,19.647)	(-0.854,-0.785)	(0.395,0.401)	(0.826,0.837)	(0.708,0.726)	(0.754,0.763)	(0.688,0.701)	(0.737,0.755)	(0.502,0.521)	(0.714,0.725)
There are mean values and 95% confidence intervals of ten replicates. The best performance is shown in bold.

### Sheet: Supplementary Table 5
Supplementary Table 5. The comparison of performance of JointSyn and other methods on the O’NEIL dataset for unseen data.
	Random					PairOut					CellOut					DrugOut
	R2	PCC	F1	Kappa		R2	PCC	F1	Kappa		R2	PCC	F1	Kappa		R2	PCC	F1	Kappa
JointSyn	0.78	0.888	0.819	0.877		0.719	0.855	0.841	0.764		0.413	0.671	0.751	0.628		-0.032	0.194	0.456	0.141
	(0.777,0.782)	(0.886,0.89)	(0.814,0.823)	(0.875,0.88)		(0.713,0.725)	(0.851,0.859)	(0.836,0.845)	(0.757,0.771)		(0.407,0.419)	(0.667,0.675)	(0.747,0.756)	(0.62,0.636)		(-0.055,-0.009)	(0.162,0.227)	(0.435,0.477)	(0.108,0.174)
XGBoost	0.666	0.816	0.782	0.852		0.503	0.711	0.789	0.692		0.39	0.642	0.721	0.589		-0.234	0.027	0.324	0.105
	(0.663,0.668)	(0.814,0.817)	(0.78,0.785)	(0.85,0.854)		(0.49,0.516)	(0.702,0.72)	(0.784,0.794)	(0.684,0.7)		(0.385,0.395)	(0.638,0.647)	(0.716,0.726)	(0.583,0.596)		(-0.273,-0.196)	(-0.022,0.076)	(0.303,0.344)	(0.074,0.135)
AudnnSynergy	0.664	0.819	0.574	0.688		0.538	0.739	0.645	0.521		0.392	0.644	0.602	0.455		-0.049	0.075	0.256	0.128
	(0.66,0.667)	(0.817,0.821)	(0.57,0.577)	(0.685,0.691)		(0.527,0.549)	(0.732,0.746)	(0.638,0.652)	(0.513,0.528)		(0.385,0.4)	(0.638,0.65)	(0.596,0.608)	(0.448,0.462)		(-0.075,-0.023)	(0.03,0.12)	(0.234,0.277)	(0.099,0.157)
DeepSynergy	0.691	0.835	0.597	0.714		0.558	0.757	0.679	0.55		0.103	0.571	0.634	0.451		-0.031	0.118	0.282	0.034
	(0.687,0.694)	(0.832,0.837)	(0.593,0.6)	(0.712,0.717)		(0.548,0.567)	(0.751,0.763)	(0.673,0.685)	(0.543,0.557)		(0.04,0.167)	(0.561,0.582)	(0.627,0.64)	(0.441,0.461)		(-0.064,0.001)	(0.065,0.17)	(0.247,0.317)	(0.011,0.057)
DeepDDS	0.712	0.844	0.782	0.853		0.612	0.784	0.797	0.701		0.398	0.656	0.743	0.622		-0.225	0.047	0.378	0.063
	(0.709,0.715)	(0.842,0.846)	(0.778,0.787)	(0.85,0.855)		(0.605,0.619)	(0.78,0.788)	(0.792,0.803)	(0.693,0.709)		(0.388,0.409)	(0.648,0.664)	(0.737,0.75)	(0.613,0.63)		(-0.323,-0.127)	(-0.04,0.134)	(0.346,0.41)	(0.037,0.089)
DTSyn	0.019	0.173	0.705	0.803		0.136	0.452	0.184	0.016		0.14	0.437	0.081	0.03		-0.126	-0.023	0.333	0.103
	(0.017,0.021)	(0.162,0.184)	(0.701,0.709)	(0.8,0.805)		(0.119,0.153)	(0.447,0.458)	(0.131,0.238)	(0.011,0.021)		(0.131,0.15)	(0.43,0.444)	(0.039,0.123)	(0.009,0.05)		(-0.17,-0.081)	(-0.08,0.035)	(0.273,0.393)	(0.069,0.138)
HypergraphSynergy	0.307	0.597	0.72	0.814		0.263	0.541	0.753	0.62		0.242	0.567	0.738	0.592		-0.301	0.075	0.48	0.071
	(0.301,0.313)	(0.591,0.604)	(0.713,0.727)	(0.81,0.818)		(0.25,0.277)	(0.525,0.558)	(0.746,0.76)	(0.608,0.633)		(0.234,0.251)	(0.558,0.575)	(0.733,0.742)	(0.584,0.6)		(-0.358,-0.244)	(-0.004,0.154)	(0.444,0.516)	(0.027,0.116)
There are mean values and 95% confidence intervals of ten replicates. The best performance is shown in bold.

### Sheet: Supplementary Table 6
Supplementary Table 6. The detailed parameter settings of JointSyn.
Hyperparameters	Values
Loss function of the classification task	Cross entropy
Loss function of the regression task	MSE
Activation function of output layer in the classification task	Softmax
Activation function of output layer in the regression task	Linear
Activation function of hidden layers	Relu
Maximum training epoch	1000
Batch size	128, 256, 512
Learning rate	0.0001, 0.0003, 0.0005, 0.001
Dropout rate	0,0.2,0.5
Graph Net hidden size	[256,256,256], [256,256,512], [512,512,512], [512,512,1024], [1024,1024, 1024]
Global Pooling method	max nodes, mean nodes
Number of attention heads	[5,5,1], [5,5,2], [10,5,1], [10,5,2]
Fingerprint Net hidden size	[1024,512], [1024,1024], [2048,1024], [2048,2048]
Prediction net hidden size	[3072,512,256,128], [3072,1024,256,128], [3072,1024,512,128], [3072,1024,512,256]
